# Urinary multi-omics reveal non-invasive diagnostic biomarkers in clear cell renal cell carcinoma

**DOI:** 10.1101/2024.08.12.607453

**Authors:** Gustav Jonsson, Maura Hofmann, Tiago Oliveira, Ursula Lemberger, Karel Stejskal, Gabriela Krššáková, Irma Sakic, Maria Novatchkova, Stefan Mereiter, Gerlinde Grabmann, Thomas Köcher, Zeljko Kikic, Gerald N. Rechberger, Thomas Züllig, Bernhard Englinger, Manuela Schmidinger, Josef M. Penninger

## Abstract

Clear cell renal cell carcinoma (ccRCC) is the kidney malignancy with the highest incidence and mortality rates. Despite the high patient burden, there are no biomarkers for rapid diagnosis and public health surveillance. Urine would be an ideal source of ccRCC biomarkers due to the low invasiveness, easy accessibility, and the kidney’s intrinsic role in filtering urine. In the present work, by combining proteomics, lipidomics and metabolomics, we detected urogenital metabolic dysregulation in ccRCC patients with increased lipid metabolism, altered mitochondrial respiration signatures and increased urinary lipid content. Importantly, we identify three early-stage diagnostic biomarkers for ccRCC in urine samples: Serum amyloid A1 (SAA1), Haptoglobin (HP) and Lipocalin 15 (LCN15). We further implemented a parallel reaction monitoring mass spectrometry protocol for rapid and sensitive detection of SAA1, HP and LCN15 and combined all three proteins into a diagnostic UrineScore. In our discovery cohort, this score had a performance accuracy of 96% in receiver operating characteristic curve (ROC) analysis for classification of ccRCC versus control cases. Our data identifies tractable and highly efficacious urinary biomarkers for ccRCC diagnosis and serve as a first step towards the development of more rapid and accessible urinary diagnostic platforms.
