## Supplementary Table 1 Patient info for "Urinary multi-omics reveal non-invasive diagnostic biomarkers in clear cell renal cell carcinoma"

### Sheet: Sheet1
ID	Sex	Age at collection	Collection date	Tumor type	Stage	Leukocytes (G/L)	Ctreatinine (mg/dL)	CRP (mg/dL)
Patient 1	f	64	2022-11-17	ccRCC	pT3c	6.07	0.8	5.42
Patient 2	m	69	2022-12-14	pRCC	pT1b	12.9	1.45	0.17
Patient 3	m	80	2022-12-15	ccRCC	pT3a	6.05	not evaluated	not evaluated
Patient 4	m	20	2022-12-22	ccRCC	pT2a	7.54	1.43	1.99
Patient 5	m	59	2022-12-23	ccRCC	pT3a	9.61	1.29	7.11
Patient 6	m	72	2022-12-23	pRCC	pT1a	17.6	1.42	1.84
Patient 7	m	62	2023-01-09	ccRCC	pT1a	13.7	1.35	3.73
Patient 8	m	54	2023-01-11	pRCC	pT1a	10.76	0.91	0.2
Patient 9	m	57	2023-01-12	ccRCC	pT1a	10.7	0.9	0.1
Patient 10	m	59	2023-01-16	ccRCC	pT1a	7.59	1.35	0.43
Patient 11	m	65	2023-01-18	ccRCC	pT1a	14.36	0.93	0.04
Patient 12	f	74	2023-01-20	ccRCC	pT3a	11.48	9.94	0.15
Patient 13	m	67	2023-01-25	pRCC	pT1a	12.21	0.68	0.03
Patient 14	m	76	2023-01-25	chRCC	x	6.3	1.8	0.24
Patient 15	m	74	2023-02-02	ccRCC	pT1a	12.43	1.09	0.03
Patient 16	m	55	2023-02-06	ccRCC	pT1b	12.52	0.9	5.6
Patient 17	m	43	2023-02-07	pRCC	pT2a	12.54	0.82	2.76
Patient 18	m	60	2023-02-07	pRCC	pT1a	12.54	1.18	0.05
Patient 19	m	44	2023-02-20	ccRCC	pT3a	11.2	1.48	1.97
Patient 20	f	71	2023-02-20	ccRCC	pT1a	17.2	1.07	0.53
Patient 21	m	64	2023-02-20	ccRCC	pT1a	15.1	1.46	0.59
Patient 22	m	57	2023-03-28	ccRCC	pT3a	10.88	1.49	0.46
Patient 23	f	55	2023-04-17	ccRCC	pT1b	9.8	0.7	0.18
Patient 24	f	64	2023-04-18	pRCC	pT1a	12.5	not evaluated	not evaluated
Patient 25	m	80	2023-05-15	ccRCC	pT3b	9.28	1.63	0.37
Patient 26	m	75	2023-05-17	ccRCC	pT1b	7.86	1.4	0.21
Patient 27	m	58	2023-05-17	ccRCC	pT1a	17.56	1.55	0.34
Patient 28	m	71	2023-05-19	ccRCC	pT1a	10.43	1.02	0.65
Patient 29	f	58	2023-05-25	ccRCC	pT1a	8.36	1.27	0.32
Patient 30	f	47	2023-06-12	pRCC	pT3a	17.62	0.7	1.07
Patient 31	m	80	2023-06-13	ccRCC	pT3b	27.61	1.16	0.14
