## Supplementary Table 5 Lipidomics for "Urinary multi-omics reveal non-invasive diagnostic biomarkers in clear cell renal cell carcinoma"

### Sheet: Sheet1
	Control 1	Control 2	Control 3	Control 4	Control 5	Control 6	Control 7	Control 8	Control 9	Control 10	Control 11	Control 12	Patient 1 (ccRCC)	Patient 3 (ccRCC)	Patient 4 (ccRCC)	Patient 5 (ccRCC)	Patient 7 (ccRCC)	Patient 9 (ccRCC)	Patient 10 (ccRCC)	Patient 11 (ccRCC)	Patient 12 (ccRCC)	Patient 15 (ccRCC)	Patient 16 (ccRCC)	Patient 19 (ccRCC)	Patient 20 (ccRCC)	Patient 21 (ccRCC)	Patient 22 (ccRCC)	Patient 23 (ccRCC)	Patient 25 (ccRCC)	Patient 26 (ccRCC)	Patient 27 (ccRCC)	Patient 28 (ccRCC)	Patient 29 (ccRCC)	Patient 31 (ccRCC)
Lipid Class	Area (Norm.)	Area (Norm.)	Area (Norm.)	Area (Norm.)	Area (Norm.)	Area (Norm.)	Area (Norm.)	Area (Norm.)	Area (Norm.)	Area (Norm.)	Area (Norm.)	Area (Norm.)	Area (Norm.)	Area (Norm.)	Area (Norm.)	Area (Norm.)	Area (Norm.)	Area (Norm.)	Area (Norm.)	Area (Norm.)	Area (Norm.)	Area (Norm.)	Area (Norm.)	Area (Norm.)	Area (Norm.)	Area (Norm.)	Area (Norm.)	Area (Norm.)	Area (Norm.)	Area (Norm.)	Area (Norm.)	Area (Norm.)	Area (Norm.)	Area (Norm.)
CAR	252.26	662.45	2765.69	838.48	306.85	178.15	661.71	8803.81	1362.07	2758.32	859.6	3339.22	521.23	4367.26	3319.08	6720.16	2789.89	305.39	584.96	1108.22	864.66	2837.82	1245.61	2051.63	8172.31	18014.5	5158.4	2289.25	2524.36	1733.16	2050.73	475.3	3317.87	2835.08
Cholesterol	7.52	17.25	21.18	11.77	6.48	6.32	5.52	20.13	10.61	8.4	4.2	17.11	6.27	25.48	37.39	18.86	10.24	4.61	12.89	17.6	9.21	24.25	22.6	66.73	41.1	37.24	28.75	15.42	11.58	15.13	17.74	6.89	30.61	7
Coenzyme Q10	1.72	16.08	17.6	32.79	5.49	2.13	1.04	35.49	6.32	11.04	6.7	16.18	18.31	90.18	76.89	19.57	20.99	0.42	53.01	39	21.76	22.35	62.31	106.99	25.57	26.82	40.7	17.36	13.17	16.11	21.05	6.84	22.98	14.88
PC	10.64	22.83	21.86	33.61	26.19	16.51	5.18	62.01	15.39	34.85	8.55	30.73	34.3	38.87	58.8	43.57	33.78	8.73	59.87	58.29	54.54	49.54	82.1	168.61	69.17	42.47	69.78	37.05	135.21	45.89	35.94	25.63	60.24	136.23
PE	24.48	62.31	65.88	103.83	25.52	60.06	12.78	95.19	49	79.61	16.43	161.96	57.2	89.69	267.8	86.96	88.01	15.31	164.8	143.56	154.08	108	334.56	668.48	135.7	172.23	233.97	86.09	66.07	134	162.74	76.6	132.07	101.29
PE O	11.57	31.03	38.82	24.22	5.88	12.43	7.39	92	16.02	32.13	8.49	48.16	17.97	40.64	67.33	33.35	28.76	6.04	64.11	37.51	33.66	49.43	73.99	152.15	63.36	73.18	77.63	28.81	27.41	46.7	30.44	15.28	60.31	18.42
PS	153.56	102.43	65.03	126.43	36.62	102.41	19.06	132.44	40.29	131.13	44.59	233.36	35.66	97.26	396.84	96.05	119.87	17.43	164.57	108.1	149.02	130.1	411.94	1197.44	123.72	171.1	216.95	85.71	32.69	104.83	195.07	73.04	76.57	95.39
SM	14994.4	10392.9	891.13	6895.1	6076.33	21394.8	21705	17238.8	9674.65	11007.9	12743.1	18715.9	9336.29	11109.4	17981	12194.2	15705	4305.12	9585.78	17848.6	10503.5	11151.1	14081.4	19656.9	7746.02	25615.6	19239.5	6218.14	14215.2	11409	15631.1	7796.56	12595.3	18031.8
TG	593.16	1237.71	2169.15	697.9	545.57	675.63	577.97	1498.3	1241.04	506.3	601.22	632.62	458.15	938.09	580.48	1553.09	603.22	571.76	799.88	929.8	501.03	1293.96	692.49	691.36	1803.03	1327.34	1522.21	1157.79	1219.64	1230.37	958.03	687.4	1489.22	939.9
	Control 1	Control 2	Control 3	Control 4	Control 5	Control 6	Control 7	Control 8	Control 9	Control 10	Control 11	Control 12	Patient 1 (ccRCC)	Patient 3 (ccRCC)	Patient 4 (ccRCC)	Patient 5 (ccRCC)	Patient 7 (ccRCC)	Patient 9 (ccRCC)	Patient 10 (ccRCC)	Patient 11 (ccRCC)	Patient 12 (ccRCC)	Patient 15 (ccRCC)	Patient 16 (ccRCC)	Patient 19 (ccRCC)	Patient 20 (ccRCC)	Patient 21 (ccRCC)	Patient 22 (ccRCC)	Patient 23 (ccRCC)	Patient 25 (ccRCC)	Patient 26 (ccRCC)	Patient 27 (ccRCC)	Patient 28 (ccRCC)	Patient 29 (ccRCC)	Patient 31 (ccRCC)
Lipid Species	Area (Norm.)	Area (Norm.)	Area (Norm.)	Area (Norm.)	Area (Norm.)	Area (Norm.)	Area (Norm.)	Area (Norm.)	Area (Norm.)	Area (Norm.)	Area (Norm.)	Area (Norm.)	Area (Norm.)	Area (Norm.)	Area (Norm.)	Area (Norm.)	Area (Norm.)	Area (Norm.)	Area (Norm.)	Area (Norm.)	Area (Norm.)	Area (Norm.)	Area (Norm.)	Area (Norm.)	Area (Norm.)	Area (Norm.)	Area (Norm.)	Area (Norm.)	Area (Norm.)	Area (Norm.)	Area (Norm.)	Area (Norm.)	Area (Norm.)	Area (Norm.)
CAR 10:0	89.69	294.34	1384.36	525.55	111.53	71.08	290.59	5416.83	707.84	1362.42	277.12	2040.69	301.44	2575.67	1609.92	3402.87	1525.87	74.58	211.52	557.44	294.9	1368.56	544.16	979.11	4238.26	9921.62	2653.47	1292.23	1107.01	958.53	814.6	110.35	1538.49	1263.86
CAR 11:0	7	27.17	228.71	71.41	23.72	14.34	151.1	678.54	147.96	445.57	48.12	316.42	57.74	432.92	230.79	850.11	83.19	17.26	9.72	90.39	46.11	118.49	37.07	57.19	690.35	1508.82	662.6	113.51	470.79	203.82	103.44	37.26	988.45	755.05
CAR 12:0	7.55	15.47	167.55	77.37	2.46	9.85	10.31	124.82	22.48	84.24	10.44	72.63	25.41	195.84	126.68	203.16	31.78	3.84	91.61	72.34	89.22	113.37	69.62	123.36	118.4	249.06	109.38	17.82	13.93	43.01	86.76	16.68	79.18	36.55
CAR 13:0	2.07	9.21	84.92	42.11	5.11	5.28	9.4	46.34	23.11	84.22	31.97	52.83	8.23	37.82	52.77	55.28	23.04	9.55	12.48	21.31	13.95	43.5	114.35	55.94	169.64	646.37	37.78	22.21	74.73	68.98	25.78	38.82	22.11	109.86
CAR 14:0	0.32	0.44	1.6	1.79	0.41	0.39	0.1	11.62	0.77	3.42	1.83	1.1	0.77	3.11	3.03	2.46	1.05	0.32	4.2	3.15	2.49	2.75	1.33	3.5	2.46	2.11	4.55	1.74	1.48	5.88	4.23	0.83	1.63	4.07
CAR 14:1	3.68	18.03	163.41	49.2	1.22	6.69	3.32	79.16	32.04	63.96	9.84	43.63	10.09	214.84	93.26	244.71	29.47	3.74	156.79	136.17	118.58	131.57	48.18	123.84	186.17	250.2	56.13	20.31	27.96	66.06	91.54	17.11	163.53	51.41
CAR 7:0	21.18	36.06	110.5	23.39	39.83	17.64	23.1	402.95	86.41	128.05	56.79	162.33	78.5	346.11	181.3	463.81	134.47	34.86	17.91	39.66	40.97	180.27	66.8	130.44	492.17	815.61	409.13	214.53	69.1	105.74	148.6	71.82	84.16	93.89
CAR 8:0	120.77	261.72	624.64	47.67	122.58	52.88	173.79	2043.57	341.45	586.45	423.47	649.6	39.05	560.96	1021.32	1497.76	961.02	161.24	80.73	187.77	258.43	879.3	364.11	578.25	2274.85	4620.69	1225.36	606.91	759.37	281.14	775.77	182.43	440.32	520.39
PC 30:0	0.08	0.68	0.6	0.07	0.09	0.19	0.34	0.63	0.46	0.19	0.19	0.2	0.33	0.73	0.37	0.45	0.13	0.04	0.37	0.23	0.38	0.4	0.34	0.92	1.1	0.39	0.42	0.28	0.71	0.18	0.24	0.12	0.27	0.4
PC 32:0	0.51	0.98	0.84	0.63	1.77	0.94	0.45	1.81	0.56	1.87	0.9	1.78	1.03	2.31	5.5	1.65	0.9	0.28	1.85	4.39	4.47	6.03	3.2	8.52	2.96	1.35	3.28	0.93	2.08	2.57	2.29	0.95	1.76	2.38
PC 32:1	0.29	0.61	0.92	0.4	0.53	0.31	0.23	1.52	0.38	0.84	0.26	0.56	0.67	0.87	0.79	0.78	0.52	0.23	2.28	0.86	0.77	1.06	1.08	1.77	2.65	1.42	1.25	0.81	1.06	1.01	0.41	0.41	1.6	1.11
PC 32:2	0.07	0.23	0.3	0.07	0.05	0.22	0.12	0.24	0.16	0.13	0.08	0.31	0.16	0.19	0.11	0.27	0.05	0.27	0.12	0.41	0.09	0.2	0.49	0.4	0.79	0.53	0.06	0.12	0.46	0.38	0.05	0.05	0.6	0.11
PC 34:1	3.91	5.68	5.06	10.12	6.96	7.21	1.22	19.29	3.93	11.12	2.03	11.05	9.88	10.55	19.57	12.32	12.52	1.89	17.98	14.29	18.58	12.55	27.01	55.33	15.66	13.81	23.82	9.83	22.85	12.09	11.14	7.4	13.98	24.85
PC 34:2	1.89	4.8	3.53	7.45	3.89	2.68	0.74	14.97	3.41	6.77	1.15	5.29	7.18	8.25	11.1	7.25	7.26	1.91	9.32	12.41	10.25	7.63	18.17	40.21	15.71	8.7	12.05	8.95	42.68	11.82	6.29	6.68	15.6	39.64
PC 35:1	0.06	0.16	0.32	0.21	0.42	0.19	0.1	1.3	0.17	0.25	0.08	0.48	0.41	0.64	0.92	0.54	0.58	0.17	0.5	0.51	0.28	0.51	0.53	1.31	0.11	0.28	0.33	0.16	0.46	0.15	0.46	0.24	0.36	0.34
PC 35:2	0.05	0.22	0.06	0.14	0.36	0.05	0.03	0.53	0.13	0.11	0.07	0.23	0.24	0.08	0.29	0.24	0.22	0.03	0.1	0.15	0.31	0.22	0.43	0.64	0.27	0.18	0.09	0.34	0.81	0.12	0.11	0.25	0.1	0.86
PC 36:0	0.54	0.89	0.38	0.79	0.52	0.48	0.4	0.44	0.51	0.35	0.55	0.27	0.41	0.79	0.39	0.62	0.31	0.38	1.04	0.36	0.33	0.34	0.29	0.44	0.38	0.37	0.3	0.37	0.41	0.69	0.43	0.36	0.49	0.53
PC 36:1	0.59	0.58	0.75	2.26	3.67	0.72	0.26	2.04	0.57	1.26	0.43	1.79	2	1.02	2.71	1.62	1.18	0.35	2.32	1.99	3.41	2.33	3.41	6.22	2.01	1.87	2.5	2.31	2.72	1.76	1.62	0.86	2.1	2.82
PC 36:2	1.16	2.51	1.82	4.28	4.78	1.42	0.35	6.28	2.23	3.33	0.89	3.19	4.68	3.05	5.98	4.59	3.3	1.03	4.92	6.24	6.85	4.76	10.69	19.05	8.27	4.42	6.49	5.74	21.41	5.63	3.73	3.13	7.09	19.36
PC 36:3	0.26	1.97	2.39	2.86	2.13	0.9	0.59	4.52	1.28	3.17	0.67	2.24	1.36	3.15	4.55	3.26	1.61	0.78	2.35	5.02	1.87	4.7	2.89	13.11	3.63	3.32	1.76	4.09	13.69	2.36	2.42	2.36	6.08	7.73
PC 36:4	0.59	1.79	2.53	1.78	0.39	0.56	0.16	4.09	0.54	3.01	0.45	1.48	2.23	3.82	2.8	4.38	2.63	0.59	8.97	5.5	2.66	3.04	5.54	7.77	5.3	2.45	5.73	1.32	9.63	3.16	2.78	1.13	4.85	11.97
PC 38:2	0.11	0.06	0.11	0.05	0.18	0.11	0.03	0.11	0.05	0.02	0.13	0.09	0.26	0.13	0.3	0.08	0.05	0.01	0.4	0.2	0.23	0.2	0.16	0.38	0.18	0.13	0.09	0.13	0.2	0.08	0.12	0.06	0.15	0.29
PC 38:3	0.04	0.06	0.06	0.13	0.03	0	0.01	0.25	0.13	0.06	0.1	0.3	0.95	0.13	0.37	0.25	0.15	0.12	0.29	0.31	0.37	0.3	0.94	5.3	0.68	0.28	4.46	0.09	0.57	0.33	0.28	0.12	0.37	3.52
PC 38:4	0.25	0.68	0.8	0.95	0.25	0.33	0.08	2.47	0.4	1.05	0.37	0.7	1.32	1.07	1.74	3.28	1.12	0.27	3.39	2.44	1.69	2.6	3.94	4.72	4.44	1.01	4.11	0.83	6.17	1.44	2.13	0.57	1.88	9.16
PC 38:5	0.13	0.66	1.13	0.78	0.13	0.1	0.06	0.89	0.22	0.82	0.13	0.48	0.79	1.5	0.88	1.22	0.83	0.09	2.68	1.85	1.13	1.62	1.61	1.67	2.27	0.92	1.99	0.49	4.47	1.04	0.91	0.48	2.01	5.04
PC 38:6	0.12	0.28	0.26	0.64	0.04	0.09	0.03	0.62	0.26	0.48	0.08	0.29	0.4	0.6	0.44	0.78	0.43	0.28	0.98	1.14	0.87	1.05	1.37	0.85	2.75	1.03	1.05	0.26	4.81	1.06	0.52	0.45	0.96	6.12
PE 34:1	5.08	9.44	11.8	21.56	4.64	16.4	2.71	20.13	9.17	14.65	3.47	30.44	13.25	16.52	47.74	15.79	20.35	2.49	25.51	22.49	30.29	18.14	65	84.34	22.46	35.3	40.44	18.27	10.49	21.07	41.83	14.6	19.57	21.8
PE 34:2	1.46	7.86	6.24	5.69	1.77	3.58	1.58	9.9	3.84	3.99	1.56	10.46	3.75	5.69	20.79	3.99	4.53	1.16	8.82	10.51	7.81	4.64	12.6	60.71	9.13	11.38	19.89	6.59	5.21	6.68	7.44	7.28	9.78	7.33
PE 36:1	2.82	4.73	7.31	13.06	4.83	6.76	1.4	12.17	4.55	7.58	3.36	15.79	7.33	10.3	34.23	11.24	7.5	1.18	10.15	12.56	22.61	15.41	39.31	56.76	17.67	17.51	19.89	8.61	3.46	10.22	26.1	5.9	10.29	10.65
PE 36:2	5.61	6.26	15.24	26.47	6.38	12.91	1.5	11.84	11.9	15.49	3.37	39.37	8.13	18.27	59.05	17.54	18.1	4.67	26.27	26.04	29.66	18.18	69.49	170.66	25.19	38.94	41.91	20.7	15.59	31.87	31.31	16.75	25.93	25.02
PE 36:3	1.25	5.07	4.4	9.26	3.16	5.7	1.61	9.31	5.86	5.41	0.67	15.26	5.02	9.17	22.31	5.21	5.45	1.48	14.12	11.87	9.83	13.41	25.61	64.03	19.53	13.32	15.74	11.63	10.87	14.83	7.5	7.24	14	7.02
PE 36:4	1.77	12.67	6.89	6.8	1.33	4.9	1.35	11.13	3.52	9.29	1.43	12.87	6.06	10.92	21.85	8	9.17	1.82	30.42	21.34	13.52	9.34	28.48	64.85	13.75	19.07	35.11	5.83	6.9	15.3	12.17	8.97	20.93	8.26
PE 38:3		1.77	2.83	3.89	0.64	0.85	0.29	2.31	1.16	1.62	0.47	5.17			6.4	1.97	2.33	0.52	3.05	3.64	4.98	7.75	11.05	14.87	6.75	2.06	4.87	0.51	2.21	3.11	4.35	1.52	2.02	2.51
PE 38:4	6.48	14.49	11.16	17.1	2.78	8.98	2.35	18.38	9.01	21.57	2.11	32.6	13.66	18.82	55.42	23.24	20.59	1.98	46.47	35.11	35.38	21.13	83.02	152.25	21.22	34.64	56.13	13.94	11.34	30.93	32.04	14.35	29.56	18.71
PE O-36:2	0.55	0.91	1.01	1.49	0.49	0.63	0.7	3.92	1.52	1.82	0.16	3.04	1.15	0.99	4.71	1.28	1.39	0.38	2.87	1.51	2.25	2.62	3.19	8.97	1.93	1.6	2.16	1.16	0.55	1.57	1.93	0.67	2.26	0.68
PE O-36:3	0.29	0.79	1.08	1.12	0.45	0.68	0.23	1.1	0.23	0.5	0.28	2.71	0.54	1.87	2.49	0.97	0.76	0.05	0.91	1.01	1.49	0.76	2.44	7.03	0.52	2.26	0.92	1.16	0.95	5.52	1.73	0.79	0.69	0.88
PE O-36:5	3.42	10.16	10.05	7.85	1.46	3.39	1	36.31	3.94	11.84	0.74	15.81	5.66	17.13	30.15	8.5	11.55	0.6	23.16	13.69	11.01	13.76	30.81	65.54	14.61	19.85	30.95	9.73	6.84	17.69	10.28	6.41	16.27	5.42
PE O-38:5	3.47	13.61	14.08	10.04	1.83	4.14	2.96	35.9	5.68	12.12	1.59	18.88	7.6	13.13	23.84	13.24	12.16	1.15	20.41	12.84	13.52	18.8	28.62	57.24	15.53	22.13	28.87	10.14	5.34	13.68	12.03	4.74	19.88	6.26
PE O-38:6	2.58	3.29	11.16	2.3	1.44	3.13	2.28	13.48	4.22	4.76	5.64	4.31	2.61	6.11	3.11	8.78	2.3	3.73	14.28	6.41	3.92	7.58	5.19	7.43	29.36	26.07	12.41	6.15	12.83	6.65	3.01	2.27	18.13	2.57
PE O-38:7	1.21	2.09	1.27	1.2	0.21	0.43	0.16	0.78	0.31	0.82	0.04	2.99	0.3	1.29	2.11	0.12	0.55	0.09	2.02	1.08	1.23	5.55	2.85	4.61	1.04	0.71	1.79	0.39	0.58	1.55	1	0.34	1.73	2.44
PE O-40:5	0.06	0.19	0.17	0.24	0.01	0.02	0.07	0.52	0.13	0.26	0.04	0.43	0.1	0.13	0.92	0.46	0.05	0.05	0.46	0.96	0.23	0.36	0.88	1.32	0.37	0.56	0.53	0.07	0.32	0.05	0.46	0.06	1.35	0.17
PS 34:1	5.1	13.83	14.8	18.97	3.5	22.5	3.44	20.83	8.25	21.56	5.59	44.86	5.62	18.35	36.77	12.71	23.4	3	21.13	14.62	18.48	27.61	81.62	121.83	19.84	30.03	24.25	13.73	6.78	16.55	22.81	13	12.08	11.11
PS 34:2	0.38	1.28	2.25	1.07	7.28	0.91	0.38	1.52	0.42	0.98	1.22	2.52	0.63	0.78	5.54	0.51	1.35	0.25	0.62	1.01	1.18	1.09	4.44	14.26	1.19	1.45	2.01	0.96	0.55	3.82	1.01	0.9	0.93	2.29
PS 36:1	137.95	44.51	29.32	83.79	18.95	53.14	10.19	70.34	21.72	66.66	24.88	117.77	20.7	56.49	224.75	59.54	59.99	9.73	74.24	55.03	89.11	77.25	215.58	535.87	64.41	100.66	94.41	47.44	15.04	45.74	121.74	33.75	33.71	41.65
PS 36:2	4.73	7.36	7.61	10.63	3.5	8.73	2.22	11.99	3.82	9.92	7.01	20.59	3.02	8.45	35.93	6.89	8.79	1.83	11.7	8.99	11.89	7.3	37.61	147.05	14.33	13.7	20.38	9.16	4.18	12.91	10.44	7.78	7.99	9.08
PS 36:4	0.4	2.09	0.74	1.3	0.35	1.14	0.53	2.25	0.7	1.79	1.36	2.71	0.54	2.12	5.05	0.75	1.74	1.11	1.51	1.53	2.63	1.16	5.74	55.37	1.91	5.27	6.77	2.16	0.64	2.13	1.39	1.47	2.59	1.33
PS 38:3	1.73	2.5	3.87	2.24	0.76	5.49	0.37	3.2	1.39	3.03	2	4.51	0.98	1.58	8.21	2.09	2.46	0.08	4.7	3.91	3.73	7.07	16.72	25.1	5.33	3.56	4.43	4.37	0.49	3.74	3.56	1.86	2.05	2.72
PS 38:4	3.27	30.86	6.45	8.42	2.29	10.51	1.93	22.31	4	27.19	2.53	40.41	4.18	9.5	80.59	13.56	22.15	1.44	50.68	23.02	22.01	8.62	50.23	297.96	16.69	16.43	64.7	7.9	5.01	19.93	34.12	14.29	17.23	27.2
SM d32:1	115.58	168.78	14.75	84.76	59.16	325.43	152.49	209.71	93.39	139.27	159.82	254.96	78.8	103.08	55.08	94.48	158.2	54.14	111.86	127.56	49.29	93.67	131.34	108.21	115.21	260.16	185.51	80.09	94.05	137.61	89.65	66.01	120.18	213.52
SM d33:1	136.24	114.82	6.88	66.68	93.17	160.76	267.19	261.41	105.6	125.54	94.54	152.24	104.28	122.92	77.66	150.42	138.29	93.1	85.06	133.68	79.53	98.18	93.48	124.37	89.73	209.57	168.22	99.34	172.51	120.09	76.25	69.38	147.2	174.56
SM d34:0	206.79	394.46	58.97	158.74	447.04	303.69	1298.86	478.95	233.35	179.49	518.89	310.34	349.96	172.52	157.57	186.64	299.83	176.54	158.84	310.81	240.17	150.81	251.16	189.72	155.8	502.95	203.24	388.7	235.43	222.69	221.3	134.96	235.99	183.52
SM d34:1	4474.63	3122.15	235.22	2304.96	3138.86	7789.95	5154.84	5212.12	2336.11	3039.78	3417.69	4844.43	2714.01	2641.97	3734.04	3987.1	4321.51	983.88	3293.16	5828.76	3848.52	3910.07	3596.51	4807.23	2739.92	5560.27	5370.67	2122.92	3923.89	3075.02	3893.64	2008.3	3821.11	5750.47
SM d34:2	127.38	206.82	25.27	98.99	38.32	175.76	216.02	296.9	130.76	148	190.93	113.12	357.66	277.66	61.78	102.68	190.51	41.87	157.79	188.82	42.81	93.39	110.59	139.91	148.37	311.22	167.9	116.23	237.42	147.65	59.49	41.15	198.51	400.75
SM d36:1	525.32	298.01	45.82	200.93	254.14	883.9	625.35	487.32	352.51	515.68	748.09	523.98	576.4	379.9	666.7	665.51	693.12	179.84	339.12	866.48	552.67	688.31	528.48	721.91	292.02	954.3	805.02	249.19	705.86	436.73	778.42	349.12	573.47	837.88
SM d36:2	246.25	94.26	4.55	73.82	93	267.85	1089.32	118.03	143.73	152.76	876.34	284.87	235.73	176.97	116.12	195.69	182.94	61.22	268.08	144.16	119.71	194.05	128.82	182.2	117.86	243.04	285.15	162.97	325.99	96.97	131.06	90.02	363.2	425.58
SM d38:1	1197.72	493.72	79.99	460.35	184.43	1724.77	1041.33	1077.17	807.47	924.73	771.92	1738.65	534.52	969.84	1620.5	889.34	1366.92	270.56	627.64	1117.94	627.04	814.64	1367.27	1784.99	629.88	2054.46	1338.9	386.67	1021.39	1201.58	1379.27	490.92	571.93	1090.87
SM d39:1	190.33	112.36	16.99	93.78	27.31	223.89	208.94	244.46	167.21	219.7	145.71	383.14	113.98	221.28	245.46	142.36	294.7	64.7	68.41	173.74	118.78	162.07	226.87	280.71	124.21	552.4	215.6	68.56	220.85	145.19	217.63	117.75	86.37	190.24
SM d40:1	2757.19	1866.09	122.56	1145.83	407.74	3343.03	3179.1	3050.16	1974.61	2117.36	2190.87	4091.45	1259.06	1895.63	4108.33	1827.94	3284.48	656.71	1297.25	2642.79	1413.36	1573.44	2851	4178.86	1046.83	5341.7	2926.7	968.98	1785.67	2058.59	3108.53	1554.83	1680.42	2366.37
SM d40:2	330.17	184.86	32.02	163.43	64.51	443.39	3093.62	118.6	118.78	239.41	158.24	347.63	302.33	263.63	261.88	268.7	263.69	175.13	173.3	349.34	228.46	203.51	330.03	345.38	123.92	590.07	441.24	133.31	711.66	364.13	304.91	220.65	864.03	702.38
SM d41:1	537.47	646.17	28.61	376.76	125.92	810.71	1071.4	1187.11	642.03	750.35	536.05	1240.3	342.81	686.57	1136.62	528.62	1158.93	287.52	426.03	857.55	486.53	560.08	799.03	1096.81	389.74	2170.01	1065.65	268.41	426.35	651.71	973.04	542.77	493.27	718.24
SM d41:2	97.63	80.59	8.84	54.27	32.71	164.87	152.15	51.33	93.55	171.11	46.24	175.58	116.63	129.84	105.47	109.7	112.44	38.48	84.72	312.28	89.08	106.78	111.77	127.97	68.01	205.22	301.26	13.72	204.26	102.5	110.45	78.97	120.97	234.96
SM d42:1	2067.23	1360.56	80.15	731.27	469.7	2526.39	1867.04	1935.96	1103.77	1131.79	1375.07	1992.91	693.73	1323.05	3383.14	1284.03	1838.13	496.14	1068.75	2012.86	1025.11	1031.38	1799.2	3200.57	822.03	3523.8	2935.61	572.36	956.29	1170.45	2212.75	954.25	1172.47	1647.49
SM d42:2	1537.05	914.87	60.7	632.04	332.05	1737.24	1689.07	1649.21	1130.71	892.89	939.37	1834.7	1088.3	1298.81	1799.35	1362.13	1123.11	438.33	1062.99	2155.51	1270.96	1078.94	1385.39	1846.72	592.13	2147.89	2205.77	380.07	1912.56	1096.15	1601.42	851.38	1600.1	1940.68
SM d42:3	260.17	246.61	52.51	197.9	86.78	302.38	500.7	587.09	171.07	187.73	377.57	305	371.98	361.11	305.06	356.36	195.74	229.71	277.92	485.55	224.47	303.92	272.33	390.43	253.95	666.46	439.33	141.02	1219.21	325.99	331.74	189.34	398.95	1023.2
SM d44:1	78.8	50.81	7.91	21.23	170.26	97.74	35.13	58.43	30.79	25.35	142.85	37.32	71.35	25.76	48.26	15.67	26.81	28.97	53.55	61.13	46.58	13.39	36.32	43.49	18.24	194.94	46.67	33.7	18.46	27.67	66.98	16.48	85.96	53.14
SM d44:2	108.38	36.93	9.4	29.34	51.22	113.07	62.51	214.82	39.21	47	52.91	85.31	24.74	58.91	98	26.77	55.64	28.29	31.29	79.7	40.42	74.5	61.78	87.47	18.17	127.13	137.12	31.92	43.33	28.23	74.6	20.26	61.15	77.97
TG 36:0	19.33	40.05	44.31	14.78	15.36	18.46	19.8	42.87	41.53	17.41	16.79	24.56	15.15	17.18	16.29	57.51	12.69	11.01	13.04	30.54	14.48	47.01	17.4	15.46	36.22	25.69	22.42	22.82	45.01	25.62	23.24	22.94	29.94	17.06
TG 38:0	16.21	28.27	68.67	17.04	7.4	11.52	16.33	24.86	17.07	12.01	11.89	6.8	10.74	20.94	12.96	10.71	17.42	14.46	22.84	23.28	6.94	34.12	8.07	12.89	20.05	29.84	33.98	17.36	28.7	39.46	18.57	4.04	33.51	16.52
TG 40:0	8.99	19.74	32.2	11.55	6.94	10.41	9.41	19.39	20.28	7.75	6.92	12.04	7.45	13.45	8.7	24.98	11.29	8.8	13.1	12.71	6.99	23.69	7.93	8.93	24.48	18.17	19.6	17.34	21.72	23.63	12.84	11.24	22.98	12.3
TG 40:1	5.62	14.28	19.51	6.7	4.61	5.85	6.46	12.19	10.5	5.52	3.61	8.11	3.88	8.09	3.58	16.37	6.59	5.72	6.49	7.52	4.04	12.41	2.57	3.07	10.94	11.32	15.05	13.18	12.09	11.32	7.72	5.07	16.86	9.79
TG 42:0	7.67	16.41	44.37	9.3	7.77	10.09	9.03	20.14	20.68	7.51	7.25	11.29	7.38	14.24	7.39	28.91	8.73	10.55	14.26	12.15	7.54	16.36	10.39	9.14	27.71	21.7	18.43	14.9	21.26	23.22	12.47	9.72	20.25	13.94
TG 42:1	4.49	11.07	20.95	6.2	4.14	5.23	5.38	11.88	11.59	4.68	4.02	6.05	3.4	8.14	3.86	15.62	5.05	5.42	7.06	8.23	4.01	12	4.71	4.73	15	11.95	10.25	9.93	10.3	13.03	6.9	5.82	11.53	7.48
TG 42:2	0.99	2.96	6.56	1.59	0.99	1.37	2.97	6.71	3.63	2.14	1.02	1.68	1.01	5.04	1.73	6.39	2.58	1.93	2.04	4.15	1.37	4.33	3.51	1.75	4.41	3.06	3.57	2.88	3.97	3.94	2.02	3.82	4.83	1.99
TG 43:0	8.18	17.77	35.21	10.79	7.44	8.35	9.68	34.1	15.03	7.15	5.9	9.15	6.55	15.09	8.8	22.55	11.95	7.26	7.37	13.9	6.4	16.44	7.98	8.84	35.65	21.77	20.01	16.57	17.98	20.59	12.53	12.23	20.5	11.8
TG 44:0	14.17	34.79	62.45	16.6	13.22	16.13	19.53	40.94	30.71	12.44	13.03	15.65	10.61	22.69	16.95	40.17	14.29	13.26	26.91	24.68	13.32	44.58	16.42	15.41	43.04	40.03	32.98	35.87	48.04	38.73	19.92	25.96	35.42	18.95
TG 44:1	10.7	34.52	42.71	20.06	10.38	16.14	12.18	32.76	32.88	11.74	9.33	12.57	11.24	18.47	9.61	37.66	13.68	13.63	14.25	22.09	9.97	25.35	13.15	11.36	35.25	34.52	24.88	31.34	23.36	35.9	15.86	14.65	28.52	16.87
TG 44:2	5.29	8.71	17.31	9.15	4.47	5.05	5.05	10.68	10.03	4.86	3.4	5.43	3.29	7.17	3.65	12.62	5.46	5.09	7.43	8.21	3.85	14.41	3.97	4.73	19.56	12.99	11.51	8.82	11.95	10.95	7.51	6.55	12.16	5.21
TG 46:0	22.62	41.56	94.25	26.44	18.37	27.45	21.58	51.88	49.48	17.58	19.26	20.98	15.7	45.15	18.8	73.37	18.92	22.09	32.12	35.51	18.4	45.22	24.32	22.68	76.69	59.95	64.42	40.26	44.62	38.64	32.89	25.8	54.92	33.28
TG 46:1	28.78	63.52	80.97	37.68	21.45	32.75	22.94	70.03	63.7	23.3	27.11	32.11	17.26	36.53	24.18	65.45	27.4	23.02	34.82	36.42	23.39	53.23	32.43	27.96	61.1	48.61	51.93	50.49	49.57	46.3	32.31	28.1	62.32	39.25
TG 46:2	12.3	32.1	56.4	18.95	13.59	13.43	13.35	38.1	35.18	12.15	11.48	14.78	10.39	19.8	11.46	40.86	13.71	11.4	15.84	24.89	10.06	32.69	12.72	11.91	28.21	33.84	30.49	23.96	29.63	26.84	17.46	15.35	32.55	21.74
TG 46:3	2.13	5.69	9.47	3.74	2.17	2.91	2.36	8.12	5.62	1.81	1.86	3.65	1.48	5.09	2.07	9.72	2.71	2.63	3.07	3.83	1.52	5.69	2.24	2.71	6.13	4.74	5.43	4.27	6.65	6.13	3.54	3.58	7.21	5.61
TG 47:0	18.01	41.04	70.6	23.74	15.54	17.66	16.7	57.55	46.38	14.4	16.54	17.14	11.37	26.79	17.38	43.86	16.88	15.82	21.85	39.8	14.65	37.18	20.13	19.8	103.3	42.62	43.71	31.97	36.25	38.1	47.05	22.08	46.7	27.32
TG 47:1	26.72	43.58	83.24	24.8	19.13	25.92	19.92	53	55.25	18.37	21	21.46	14.63	40.55	18.48	79.01	21.42	20.38	27.15	30.64	22.52	42.17	22.12	22.15	58.16	44.9	62.7	41.93	52.99	42.98	30.26	25.49	69.86	31.34
TG 47:2	13.05	26.08	42.72	13.26	10.15	13.43	13.3	34.66	26.07	10.43	11.09	14.92	9.35	17.89	9.81	31.28	13.46	12.38	14.94	19.02	12.47	25.76	11.87	13.39	26.87	23.73	30.75	28.13	23.47	25.83	14.98	14.58	32.69	19.37
TG 48:0	19.91	42.4	78.83	22.75	20.94	23.71	22.92	46.7	48.71	19.09	21.39	21.75	16.41	33.55	21.76	55.1	20.96	20.03	32.33	33.5	19.59	45.74	25.3	27.37	83.29	49.63	56.81	41.14	44.19	43.17	36.28	22.48	49.1	34.08
TG 48:1	28.56	56.88	101.82	36.94	30.51	35.7	31.86	96.35	61.27	24.41	31.66	33.98	23.75	49.09	31.77	73.97	31.92	30.77	45.67	48.09	26.17	74.61	41.07	31.12	92	70.66	81.02	54.69	54.76	64.31	61.16	37.34	73.45	47.11
TG 48:2	25.27	60.41	90.2	30.99	24.88	31.44	27.12	70.12	51.05	23.27	25.61	28.11	19.87	40.3	24.83	70.81	25.49	24.99	32.27	38.55	20.52	56.1	28.25	28.26	66.34	55.37	67.14	54.2	48.44	53.88	37.66	29.06	68.38	47.66
TG 48:3	9.02	10.89	17.69	6.95	5.34	5.5	9.57	14.31	19.45	8.58	7.65	11.68	4.1	16.86	8.47	27.66	10.17	5.77	12.49	10.04	7.24	20.24	9.36	10.62	15.12	24.35	13.68	11.34	12.02	19.52	7.64	6.31	24.38	8.45
TG 49:0	9.06	16.28	28.31	10.03	6.91	10.59	8.13	19.87	19.42	6.66	10.41	8.09	5.53	12.7	7.89	21.21	7.16	7.39	9.72	13.89	6.6	18.8	10.58	13.76	32.99	20.16	20.86	16.18	19.63	18.02	13.93	10.14	24.8	11.62
TG 49:1	15.6	39.81	59.18	16.5	14.89	16.64	15.41	50.45	31.75	12.65	16.24	16.93	11.05	22.69	15.43	40.9	14.94	14.7	22.07	23.43	12.97	34.88	18.09	17.09	44.25	46.64	40.45	27.52	39.85	38.35	26.53	17.78	39.41	23.99
TG 49:2	13.7	26.87	51.25	14.97	14.27	17.69	11.46	38.68	27.17	11.23	13.59	15.93	12.99	21.61	11.61	32.9	17	14.23	16.46	19.49	12.22	29.83	13.75	14.2	34.65	29.51	32.66	29.92	29.17	33.71	30.14	17.64	39.02	20.77
TG 50:0	8.14	18.67	29.47	10.51	7.91	9.83	8.08	19.55	18	7.1	9.6	8.04	6.35	14.07	8.73	21.96	8.2	7.57	12.83	11.69	7.14	16.65	10.6	10.91	31.36	20.08	24.43	15.8	18.17	14.74	19.61	9.16	22.58	13.59
TG 50:1	28.34	59.38	93.21	33.41	27.56	31.85	25.99	78.68	53.71	21.14	31.77	27.03	21.85	43.16	26.58	75.2	26.81	28.49	35.83	42.17	25.31	61.32	35.85	34.75	77.43	62.98	80.64	59.94	52.68	55.08	45.51	32.08	69.02	45.37
TG 50:2	26.85	56.62	99.47	31.97	26.37	31.51	25.01	68	53.79	24.46	30.56	28.58	22.95	41.42	27.56	70.2	28.86	28.05	35.64	40.18	24.37	58.62	36.01	33.04	78.59	61.43	75.34	56.45	53.54	53.47	46.32	31	66	44.92
TG 50:3	15.28	31.31	26.45	16.76	13.9	16.96	14.64	16.07	12.39	7.76	15.13	15.92	13.4	24.45	14.41	37.88	16.65	15.2	20.72	24.26	5	16.93	16.92	18.53	42.08	17.82	39.18	30.42	15.85	31.03	24.44	19.01	37.33	26.66
TG 50:4	0.88	2.45	2.8	1.7	2.46	1.59	1.21	6.36	4.16	1.87	4.4	1.21	1.73	3.23	1.99	0.72	2.73	1.66	0.67	1.24	2.12	5.27	1.86	2	0.94	1.51	0.88	3.06	4.53	3.54	4.31	1.04	7.75	5.36
TG 51:0	2.36	4.27	8.59	2.91	2.66	2.44	1.96	8.25	4.95	2.1	3.08	2.81	2.55	4.09	2.26	6.34	2.38	2.43	0.38	3.34	2.48	3.08	3	2.77	11.04	5.94	6.25	3.95	5.41	3.54	4.63	2.85	6.82	3.4
TG 51:1	5.26	9.77	18.8	5.29	4.86	6.21	6.33	14.47	10.04	3.73	5.32	5.58	3.84	7.45	5.44	11.53	4.72	5.08	8.12	8.23	4.34	10.75	6.76	6.45	23.51	9.97	18.92	11.38	10.17	10.94	10.3	5.99	10.76	7.11
TG 51:2	9.23	13.46	28.55	8.3	10.72	7.6	6.44	17.05	12.31	5.88	6.73	7.36	6.38	10.77	6.68	16.28	7.63	6.23	9.67	11.35	7.84	14.75	9.37	8.3	19.05	15.58	17.31	14.68	12.48	12.44	11.45	12.69	16.59	10.74
TG 51:3	3.34	6.65	10.96	4.12	2.81	6.57	3.72	8.13	25.38	2.68	3.8	3.3	2.9	5.22	3.08	7.82	2.96	3.08	4.69	4.83	2.86	7.11	3.78	4.46	11	6.57	11.86	7.93	5.79	8.05	4.95	4.76	8.54	5.16
TG 52:0	4.46	8.89	18.25	5.21	4.12	4.78	3.83	9.38	9.47	3.96	5.49	5.06	2.94	7.9	4.52	9.73	3.68	4	7.84	6.53	3.34	9.11	4.86	5.67	18.56	10.56	13.96	10.59	12.72	8.55	8.52	4.01	11.56	7.69
TG 52:1	12.02	24.58	51.67	14.13	12.28	15.54	12.03	35.13	24.64	11.53	15.61	13.73	10.16	20.62	13.71	35.24	11.76	12.25	17.02	17.86	10.31	28.7	17.65	17.1	43.65	30.75	37.29	27.21	26.22	24.05	21.77	14.11	33.16	21.74
TG 52:2	32.58	67.36	129.49	38.98	34.63	40.14	30.85	82.02	66.27	29.67	39.57	34.77	28.87	53.93	36.57	81.92	35.8	35.19	49.51	52.4	30.13	73.93	50.67	46.35	98.3	76.46	92.71	66.47	69.5	68.04	57.08	38.97	82.17	64.59
TG 52:3	15.64	29.07	59.02	21.46	15.16	18.86	14.53	44.1	32.01	15.89	18.74	15.97	16.3	29.12	19.08	40.66	18.97	17.89	26.53	29.81	17.14	39.14	27.54	22.92	47.29	34.83	54.12	40.55	34.23	36.7	28.42	20.57	41.32	39.53
TG 52:4	6.31	10.8	15.57	6.2	4.87	5.75	4.98	13.65	8.6	4.91	6.04	6.58	5.72	11.71	5.95	12.73	6.62	6.52	6.32	8.55	4.03	13.96	7.84	7.91	23.27	12.81	14.46	10.55	12.48	8.87	9.87	6.72	15.9	11.11
TG 53:1	1.6	2.94	6.14	1.79	2.08	1.76	1.41	7.6	3.69	1.52	1.55	3.19	1	3.51	1.99	5.02	1.86	1.62	2.28	5.06	1.38	3.5	2.17	2.65	6.58	3.31	4.43	3.12	3.62	5.79	2.93	1.5	5.77	2.48
TG 53:2	2.12	3.99	7.98	2.42	1.96	2.21	1.47	5.5	3.13	1.67	2.46	2.06	1.36	3.09	2.2	4.45	1.94	2.08	2.95	3.79	2.98	4.09	3.67	3.19	15.22	4.22	6.86	3.9	3.52	4.05	3.06	2.15	4.69	3.29
TG 53:3	2.41	4.3	10.34	1.83	1.73	1.92	1.49	2.95	4.43	3	1.81	2.1	1.13	3.25	1.95	5.74	1.99	2.71	2.58	1.99	2.43	2.69	2.63	1.96	3.55	2.82	3.99	4.89	4.08	3.81	7.54	1.89	2.66	3.08
TG 54:0	4.87	7.84	22.84	4.63	4.65	4.92	2.56	7.68	13.13	3.02	4.51	3.39	2.75	7.07	2.97	9.65	3.75	3.21	6.01	7.95	3.36	8.52	3.76	10.54	20.58	10.13	18.37	8.27	8.1	6.11	7.91	3.43	13.77	5.2
TG 54:1	4.4	9.94	19.95	4.48	4.3	7.23	4.33	12.79	8.57	3.78	5.33	4.2	3.72	6.51	4.52	12.29	3.86	4.18	6.4	7.02	3.65	9.6	5.17	5.96	19.72	12.39	13.37	9.28	9.3	7.79	7.44	4.8	12.28	7.32
TG 54:2	7.52	17.4	39.08	8.65	7.64	9.86	7.86	20.21	16.27	8.61	9.03	9.89	6.79	14.46	8.46	19.91	9.4	8.52	0.52	12.53	6.79	16.8	10.91	12.69	30.07	20.78	24.75	15.46	16.16	17.18	13.46	9.33	21.91	12.67
TG 54:3	27.52	56.37	103.08	32.56	28.17	32.38	25.87	63.1	53.02	24.48	32.34	27.77	22.19	43.53	31.11	70.06	26.78	27.2	45.8	45	23.85	58.21	31.75	36.26	86.17	62.52	82.83	53.28	55.48	58.63	45.08	32.44	69.01	49.58
TG 54:4	9.61	18.07	32.83	11.44	9.39	9.97	8.33	17.03	17.87	8.43	9.19	10.94	6.83	13.37	12.08	21.84	10.35	9.33	15.38	14.77	8.62	20.46	11.76	11.34	31.97	22.63	23.47	15.73	20.27	15.44	14.6	11.4	23.35	17.61
TG 54:5	3.69	10.39	15.54	4.58	3.57	5.22	3.62	8.36	7.11	3.74	5.31	5.72	3.35	7.5	5.84	9.21	4.37	4.14	6.25	7.55	4.08	11.5	5.37	5.89	13.19	11.52	10.86	8.91	8.23	10.25	8.56	5.34	9.23	9.66
TG 54:6	1.74	3.92	8.2	1.63	1.16	4.27	0.84	4.31	7.58	1.06	1.87	2.49	1.79	5.53	1.8	3.12	2.1	2.31	4.56	3.85	2.25	7.54	1.43	6.31	12.93	1.83	6.38	6.14	3.59	3.44	2.78	2.83	3.9	3.33
TG 55:2	1.18	2.1	4.56	0.58	1.11	3.01	0.74	2.31	0.83	0.48	0.99	0.82	0.43	0.32	0.72	2.66	0.95	0.73	1.22	1.23	0.81	1.24	1.27	0.66	2.08	1.45	1.24	3.76	0.96	1.8	1.51	0.8	2.73	1.25
TG 55:3	0.59	0.88	2.78	0.89	0.35	0.37	0.49	0.79	0.71	0.31	2.21	0.53	0.3	0.59	0.38	2.44	0.09	0.11	0.86	0.32	0.51	0.51	0.43	1.1	0.72	1.08	1.68	1.06	0.52	0.32	0.61	1.01	0.97	0.39
TG 56:1	1.44	4.68	9.23	2.7	1.51	2.23	1.83	4.99	3.89	1.36	2.82	2.04	1.5	2.92	4.5	6.77	1.57	2.29	2.96	2.65	1.45	5.14	2.29	2.23	6.79	4.86	7.98	4.97	3.71	3.1	3.75	2.16	5.12	2.66
TG 56:2	2.41	3.86	12.79	1.55	1.43	2.03	1.79	3.56	2.96	1.07	2.07	2.19	1.06	3.01	1.99	3.15	1.09	2.33	3.24	1.81	1.46	4.53	2.99	2.19	4.08	3.63	3.91	3.98	3.24	2.81	2.67	1.19	7.06	2.31
TG 56:3	1.06	1.93	3.47	1.5	1.41	1.35	0.92	2.08	0.99	1.28	1.37	0.9	1.7	2.3	1.07	1.96	0.69	1.06	2.39	1.74	1.12	2.21	1.37	1.88	11.88	2.22	2.38	1.62	0.52	2.57	1.69	0.84	2.7	2.3
TG 56:4	0.51	2.01	1.35	0.62	0.31	0.4	0.3	0.87	0.61	0.36	0.98	0.06	0.19	0.45	0.94	0.81	0.61	0.63	0.58	0.91	0.57	0.41	0.77	1.76	1.29	1.08	0.73	0.85	0.98	1.02	0.73	1.25	2.45	0.49
TG 58:1	1.4	3.02	6.07	1.12	2.05	1.32	0.84	3.01	2.2	0.61	1.27	1.08	0.4	1.82	1.3	1.93	0.97	1.06	1.53	2.34	0.9	2.2	1.62	1.39	3.69	3.35	2.64	2.1	4.45	2.19	1.8	2.9	3.66	3.71
TG 58:2	1.07	2.79	7.69	1.12	0.81	1.1	0.78	2.44	1.96	1.31	1.6	2.02	0.79	1.54	1.8	2.31	0.8	1.26	1.99	1.31	0.63	2.06	1.16	1.46	3.13	2.7	2.36	2.15	2.22	1.88	2.45	0.91	5.24	1.24
TG 60:2	0.58	1.58	3.08	0.65	0.69	0.53	0.35	1.3	1.51	0.27	0.58	0.38	0.33	0.93	0.76	1.8	0.38	0.42	0.73	0.78	0.29	0.24	0.66	0.98	1.05	1.68	1.26	2.04	1.13	0.83	0.57	0.4	1.79	0.71
TG 60:3	0.38	0.76	0.62	0.72	0.05	0.52	0.09	0.23	0.45	0.11	0.03	0.06	0.06	0.16	0.11	0.21	0.07	0.19	0.27	0.17	0.25	0.34	0.25	0.44	0.86	0.07	0.66	0.28	0.19	0.14	0.28	0.05	0.09	0.16
