## Supplementary Table 6 PRM peptides for "Urinary multi-omics reveal non-invasive diagnostic biomarkers in clear cell renal cell carcinoma"

### Sheet: Sheet1
SAA1 peptides	HP peptides	LCN15 peptides	KLK1 peptides	APOD peptides	UROM peptides
GPGGVWAAEAISDAR	NPANPVQR	DHLSMSTRA	QWVLTAAHCISDNYQLWLGR	CPNPPVQENFDVNK	FVGQGGAR
FFGHGAEDSLADQAANEWGR	GSFPWQAK	VGSEGHFR	QADEDYSHDLMLLR	IPTTFENGR	DWVSVVTPAR
	DIAPTLTLYVGK	VPALGYLDVR	LTEPADTITDAVK	NILTSNNIDVK	DGPCGTVLTR
	VGYVSGWGR	TQDVSPQALK	ILPNDECK	MTVTDQVNCPK	INFACSYPLDMK
	HYEGSTVPEK				SGSVIDQSR
	SCAVAEYGVYVK				VLNLGPITR
	VTSIQDWVQK
